# Complete Genomes of Cultivated Gut Bacteria Reveal Mobile Genetic Element-Driven Functional Diversity with Therapeutic Implications

**DOI:** 10.64898/2026.03.25.714112

**Authors:** Haoyu Wang, Yuzheng Gu, Wenxin He, Jinlong Yang, Hewei Liang, Mengmeng Wang, Zhinan Wu, Yangfeng Wen, Jinhong Wang, Xing Rao, Yaqi Fan, Jiayi Ma, Xinyu Yang, Xin Tong, Liye Yang, Yu-sheng Xu, Juan Zhao, Tao Zeng, Yuning Zhang, Yiyi Zhong, Haifeng Zhang, Chuan Liu, Xuechun Shen, Karsten Kristiansen, Juan Yang, Fushu Liu, Zejun Yang, Wangsheng Li, Peng Gao, Jun Xu, Shangyong Li, Ningning He, Bo Wang, Xin Jin, Chuanyu Liu, Xun Xu, Yuliang Dong, Hongwei Zhou, Feng Zhao, Liang Xiao, Yuanqiang Zou

**Author notes:** These authors contributed equally to this work (Haoyu Wang, Yuzheng Gu, Wenxin He, Jinlong Yang). Correspondence: Dr. Yuanqiang Zou Dr. Liang Xiao Dr. Feng Zhao Dr. Hongwei Zhou Dr. Yuliang Dong.

## Abstract

Cultivated bacterial isolates are essential for elucidating gut microbiota functions, yet reliance on fragmented draft genomes and limited mobile genetic element (MGE) annotation has constrained high-resolution analyses. Here, we present the Cultivated Complete Genome Reference (CCGR), a comprehensive compendium of 1,150 fully circularized human gut bacterial genomes. Overcoming draft limitations, CCGR achieves chromosome-scale resolution and reveals distinct evolutionary strategies shaping gene topological organization in response to bacterial growth. Furthermore, we decode the dynamic landscape of MGEs, demonstrating that broad-host-range phages follow strict positional patterns by integrating at conserved chromosomal hotspots flanked by nutrient transporter loci. Importantly, we provide mechanistic in vivo evidence that accessory genomic elements drive strain-level functional heterogeneity. Specifically, the plasmid-encoded scrK gene in Levilactobacillus brevis involved in fructose catabolism is required to mitigate fructose-diet-exacerbated colitis. Collectively, CCGR establishes a framework linking chromosomal architecture and MGEs to bacterial evolution and host health, enabling precise, strain-resolved functional investigations.
