## Supplementary material for "Complete Genomes of Cultivated Gut Bacteria Reveal Mobile Genetic Element-Driven Functional Diversity with Therapeutic Implications": STables: Supplementary Data 8.xlsx

### Sheet: 1
Composition of a diet contained neither sucrose nor fructose
	gm%	Kcal%
Composition
Protein	20	20
Carbohydrate	64	64
Fat	7	16
Total		100
Ingredient	g	Kcal
Casein	200	800
L-Cystine	3	12
Corn starch	497.486	1990
Maltodextrin	132	528
Cellulose	50	0
Soybean oil	70	630
t-Butylhydroquinone	0.014	0
Mineral Mix S10022G	35	0
Vitamin Mix V10037C	10	40
Choline bitartrate	2.5	0
Choline bitartrate	1000	4000
