## Supplementary material for "Complete Genomes of Cultivated Gut Bacteria Reveal Mobile Genetic Element-Driven Functional Diversity with Therapeutic Implications": STables: Supplementary Data 9.xlsx

### Sheet: 1
Scoring systems for disease activity index (DAI)
Score	Weight loss	Stool consistency	Rectal bleeding
0	None	Normal	Negative hemoccult
1	1-5%	Normal
2	6-10%	Soft	Positive hemoccult
3	11-18%	Very soft, wet	Blood trace in stool visible
4	> 18%	Watery diarrhea	Gross rectal bleeding
