## Supplementary material for "Complete Genomes of Cultivated Gut Bacteria Reveal Mobile Genetic Element-Driven Functional Diversity with Therapeutic Implications": STables: Supplementary Data 10.xlsx

### Sheet: 1
Scoring systems for histological score
Parameters* Score	Severity of inflammation	Extent of injury	Crypt damage
0	None	None	None
1	Mild	Mucosal	Basal 1/3 damaged
2	Moderate	Mucosal and submucosal	Basal 2/3 damaged
3	Severe	Mucosal and submucosal	Only have intact epithelial surface
4			Entire crypt and epithelium loss
*Each score was multiplied by the coefficient based on percentage of tissue involved: 0–25%: ×1; 26–50%: ×2; 51–75%: ×3; 76–100%: ×4. The range of histological score was 0-40.
