## Supplementary material for "Complete Genomes of Cultivated Gut Bacteria Reveal Mobile Genetic Element-Driven Functional Diversity with Therapeutic Implications": STables: Supplementary Data 11.xlsx

### Sheet: Sheet1
Supplementary Table 11. The cohorts used of this study
Type	Serial number	Description	References
Disease	ERP111669	Gut metagenomic data of 134 patients with ankylosing spondylitis (AS) in healthy controls and disease groups.	10.1016/j.jaut.2019.102360
Disease	ERP111403	Gut metagenomic data of 90 medication-free schizophrenia patients and 81 controls	10.1038/s41467-020-15457-9
Disease	SRP337805	Gut metagenomic data of 36 Major Depressive Disorder patients, compared with that of 38 healthy volunteers.	10.3390/biomedicines10092162
Disease	ERP023883	Gut metagenomic data of 60 patients with primary hypertension and 60 gender-, age-, and body weight-matched healthy controls	10.3389/fcimb.2017.00381
Disease	ERP005860	Gut metagenomic data of 98 liver cirrhosis patients and 83 healthy controls	10.1038/nature13568
Disease	DRP009646	Gut metagenomic data of 112 COVID-19 patients and 112 non–COVID-19 control individuals matched	10.1053/j.gastro.2022.09.024
Disease	ERP110580	Gut metagenomic data of 20 psAF patients and 20 controls	10.1128/msystems.00422-19
Disease	ERP012177	Gut metagenomic data of 74 patients with CRC and 54 controls	10.1136/gutjnl-2015-309800
Disease	DRP004793	Gut metagenomic data of 645 patients with CRC and controls	10.1038/s41591-019-0458-7
Disease	SRP320766	Gut metagenomic data of 80 patients with CRC and 86 controls	10.1038/s41564-021-01030-7
Disease	ERP023788	Gut metagenomic data of 218 individuals with atherosclerotic cardiovascular disease (ACVD) and 187 healthy controls	10.1038/s41467-017-00900-1
Disease	SRP115494	Gut metagenomic data of 2979 healthy people and IBD people	10.1038/s41586-019-1237-9
Healthy	CNP0000426	Gut metagenomic data of 3545 Chinese healthy people (a part of 4D-SZ)	10.1038/s41588-021-00968-y
Healthy	EGAS00001005027	Gut metagenomic data of 8208 Netherland healthy people	10.1038/s41586-023-06893-w
